# Genomic Insights into Multi-Drug-Resistant, *Klebsiella pneumoniae* Isolated from an Infertile Woman: A Comprehensive Analysis of Antibiotic Resistance and Virulence Factors

**DOI:** 10.64898/2026.09.03.749063

**Authors:** Zahid Hasan, Sangita Ahmed, Sabikunnahar Tupur, Mahmuda Yasmin

## Abstract

**Objectives:** *Klebsiella pneumoniae* is a significant global health concern due to its ability to cause diverse infections and its increasing multidrug resistance. This study analyzed the whole-genome sequence of multidrug-resistant *K. pneumoniae* strain CP4, isolated from a vaginal swab of an infertile woman, to characterize its virulence factors, antibiotic resistance mechanisms, and epidemiological features.

**Methods:** The Kirby-Bauer disk diffusion assay was used to screen antibiotic resistance. Whole genome sequencing was conducted using the Illumina MiSeq platform and followed by comprehensive bioinformatic analysis.

**Results:** Antibiotic susceptibility testing revealed that the *K. pneumoniae* strain CP4 exhibited resistance to 11 of 18 tested antibiotics, including carbapenems, and displayed a Multiple Antibiotic Resistance (MAR) index of 0.611. Whole-genome sequencing identified an array of putative virulence and metal-resistant genes, classifying it as a human pathogen with a probability score of 0.887. The strain was characterized as sequence type 327 with K16 capsular and O1/O2v1 somatic antigens. The antibiotic resistome included 38 putative genes conferring resistance to a spectrum of antibiotics. Moreover, point mutations were identified in several genes that ResFinder predicted to be associated with resistance to fluoroquinolones, cephalosporins, and carbapenems. Additionally, *K. pneumoniae* strain CP4 harbored six putative plasmid-replicon types and 454 putative mobile genetic element-associated protein hits among predicted ORFs. Several putative antibiotic resistance genes, including *tet(A)*, *floR*, *mph(A)*, and *aph(6)-Id*, were associated with insertion sequences, transposons, and integrons, indicating a potential for horizontal gene transfer.

**Conclusions:** The genomic features of multidrug-resistant *K. pneumoniae* CP4 highlight its potential for antimicrobial resistance and virulence, emphasizing the need for continued genomic surveillance and targeted interventions.
