## Supplementary file for "Genomic Insights into Multi-Drug-Resistant, *Klebsiella pneumoniae* Isolated from an Infertile Woman: A Comprehensive Analysis of Antibiotic Resistance and Virulence Factors"

### Sheet: ANI.stat
	GCA_000016305.1	GCA_001441295.1	GCA_002182235.1	GCA_002187545.1	GCA_002848835.1	GCA_002854085.1	GCA_002854915.1	GCA_003860985.1	GCA_004127845.1	GCA_004795515.1	GCA_006974165.1	GCA_008374475.1	GCA_008374515.1	GCA_013056305.1	GCA_014893365.1	GCA_016643445.1	GCA_016643475.1	GCA_016761975.1	GCA_016762035.1	GCA_016762155.1	GCA_016762395.1	GCA_016905555.1	GCA_017377815.1	GCA_017916215.1	GCA_018275295.1	GCA_019678475.1	GCA_019678785.1	GCA_019877845.1	GCA_019928065.1	GCA_024167825.1	GCA_024516925.1	GCA_024517385.1	GCA_024517405.1	GCA_024517965.1	GCA_024990995.1	GCA_025909935.1	GCA_028681925.1	GCA_028682025.1	GCA_029433675.1	GCA_030034535.1	GCA_900173115.1	GCA_900501615.1	GCA_900503145.1	GCA_900503795.1	GCA_900504775.1	GCA_900517715.1	GCA_900775875.1	GCA_900776075.1	Klebsiella pneumoniae CP4
GCA_000016305.1	100	98.9417	98.7329	99.0496	99.0046	99.0181	99.0296	98.8613	98.7751	98.998	99.0111	99.0325	98.7911	98.9989	99.0051	98.9986	98.7861	98.8425	98.9111	98.9998	98.8358	98.9057	99.0023	99.1351	98.8117	99.0503	99.0693	98.9649	99.0332	99.1279	98.7278	99.1508	99.0752	98.9143	98.9393	98.8373	98.9427	99.1329	98.9282	99.1751	98.7706	98.9705	99.0854	99.1266	98.7812	98.8506	99.0915	98.9439	98.8738
GCA_001441295.1	98.9417	100	99.7865	99.5911	98.9858	99.604	99.614	99.6677	99.3826	98.945	98.984	99.6405	99.6544	98.9595	99.72	99.6414	99.6413	99.093	99.0483	98.9249	99.0112	99.5876	99.624	98.9695	99.4777	99.5948	99.1209	98.9925	99.0885	99.2311	99.0776	99.1324	99.0343	99.1033	99.0472	99.376	98.9217	98.9252	99.6104	99.1585	99.6992	98.9817	99.9059	99.6743	99.5726	99.6992	99.6567	99.5859	99.44
GCA_002182235.1	98.7329	99.7865	100	99.6504	98.9848	99.6837	99.686	99.6975	99.49	98.9529	98.9519	99.6172	99.6532	99.0405	99.702	99.5739	99.6183	98.9148	99.048	98.8391	98.941	99.6886	99.7024	98.9446	99.5396	99.6742	99.0888	99.0744	99.0802	99.1981	99.0936	99.1959	99.0098	99.0613	98.9473	99.5209	98.9691	99.0062	99.7291	99.1399	99.7892	98.9879	99.8735	99.6627	99.7148	99.7133	99.6565	99.6586	99.4272
GCA_002187545.1	99.0496	99.5911	99.6504	100	98.9801	99.8571	99.8573	99.8681	99.5926	99.0154	98.9919	99.7862	99.7874	98.9393	99.753	99.7942	99.7918	99.0743	99.0495	99.0021	98.9896	99.7933	99.8561	99.0146	99.6478	99.8675	99.1479	99.066	99.0965	99.1996	99.1188	99.1341	99.086	99.1148	99.0596	99.5009	99.0303	99.0302	99.5998	99.0858	99.6204	98.9934	99.6145	99.8236	99.7874	99.8825	99.8378	99.8194	99.4606
GCA_002848835.1	99.0046	98.9858	98.9848	98.9801	100	98.9905	98.9889	99.0392	98.8912	98.8865	98.9913	99.0166	99.026	98.9165	99.0992	99.0138	99.014	98.8585	98.9932	99.0901	98.9848	98.9974	98.9771	98.9881	99.0341	99.018	99.0529	98.8901	99.1197	99.1393	98.9666	99.0484	99.0374	99.0972	99.0341	99.0216	99.08	99.0764	99.0177	99.0333	98.9825	98.8392	99.0392	99.0595	98.9867	99.0071	98.9783	98.8816	99.0165
GCA_002854085.1	99.0181	99.604	99.6837	99.8571	98.9905	100	99.9994	99.9264	99.6051	98.9306	98.9786	99.8361	99.8352	99.0545	99.8325	99.8406	99.84	99.06	98.9839	99.0391	99.0124	99.923	99.9815	98.9604	99.7216	99.9099	99.1744	99.0707	99.1383	99.2178	99.0823	99.0807	99.0276	99.1425	99.0569	99.5664	99.0701	99.0732	99.6757	99.1026	99.6427	99.0173	99.6984	99.8408	99.8458	99.9233	99.8852	99.8622	99.4992
GCA_002854915.1	99.0296	99.614	99.686	99.8573	98.9889	99.9994	100	99.9329	99.6215	98.9337	98.9865	99.8449	99.8478	99.0624	99.8365	99.8571	99.8585	99.0397	98.9826	99.0066	99.026	99.9411	99.9825	98.9586	99.7145	99.9066	99.1747	99.0714	99.1249	99.215	99.0809	99.0783	99.0239	99.1356	99.0659	99.5436	99.0789	99.0835	99.6718	99.0837	99.6546	99.0132	99.6946	99.8391	99.862	99.9427	99.8941	99.863	99.5175
GCA_003860985.1	98.8613	99.6677	99.6975	99.8681	99.0392	99.9264	99.9329	100	99.6278	99.0076	99.0076	99.8142	99.8084	99.0526	99.8879	99.8397	99.8176	99.116	99.0924	99.0623	98.9378	99.9061	99.9352	99.0574	99.6868	99.9405	99.1954	99.141	99.1522	99.2207	99.103	99.2127	99.0945	99.1767	99.0754	99.5775	99.0898	99.1041	99.631	99.1973	99.6769	99.0131	99.7606	99.81	99.9294	99.914	99.8797	99.8836	99.5999
GCA_004127845.1	98.7751	99.3826	99.49	99.5926	98.8912	99.6051	99.6215	99.6278	100	98.9334	98.9895	99.5711	99.5811	99.0587	99.6179	99.5696	99.5491	98.8717	98.961	98.8807	98.8615	99.5727	99.6207	98.9743	99.4847	99.6093	99.0465	98.9837	99.0459	99.1878	99.0263	99.1412	99.017	99.0769	98.9127	99.3786	99.0038	99.0864	99.4501	99.1699	99.4679	98.9359	99.6099	99.5904	99.6806	99.5191	99.6259	99.5092	99.3451
GCA_004795515.1	98.998	98.945	98.9529	99.0154	98.8865	98.9306	98.9337	99.0076	98.9334	100	99.2799	98.95	98.9525	98.984	98.9747	98.9519	98.9515	99.0479	99.0566	99.0227	99.0033	99.0774	98.936	98.9985	99.0681	99.078	99.0014	99.0993	98.9804	99.1151	99.008	99.0417	99.1595	99.1496	99.3644	99.0231	98.9864	98.9956	99.0036	99.0132	98.9921	99.1276	98.9992	99.0131	98.9985	98.9303	99.1202	99.0431	98.8663
GCA_006974165.1	99.0111	98.984	98.9519	98.9919	98.9913	98.9786	98.9865	99.0076	98.9895	99.2799	100	98.983	98.9925	98.9368	99.0314	98.9769	98.9782	99.0825	99.0324	99.0286	99.0932	99.0142	98.9821	99.0106	99.0401	99.0205	99.0516	99.0197	99.0177	99.1065	99.0596	99.0714	99.1203	99.3228	99.2355	99.0091	98.9216	98.9209	99.0074	99.0034	99.0291	99.1671	99.0175	99.0088	98.9862	98.9949	99.0075	98.9966	99.0302
GCA_008374475.1	99.0325	99.6405	99.6172	99.7862	99.0166	99.8361	99.8449	99.8142	99.5711	98.95	98.983	100	99.9949	98.99	99.8708	99.9976	99.9962	99.1266	99.0389	99.0705	99.053	99.824	99.7839	99.0857	99.6326	99.7955	99.1956	99.0417	99.1833	99.2207	99.148	99.2235	99.1313	99.1704	99.0478	99.5551	99.0918	99.0946	99.575	99.2142	99.6098	98.9938	99.7738	99.7903	99.7729	99.8589	99.8449	99.8393	99.5585
GCA_008374515.1	98.7911	99.6544	99.6532	99.7874	99.026	99.8352	99.8478	99.8084	99.5811	98.9525	98.9925	99.9949	100	98.8	99.883	99.9952	99.9921	98.9184	99.04	98.9432	98.9625	99.7878	99.808	99.065	99.6322	99.792	99.2092	99.0506	99.1262	99.2116	99.1053	99.2419	99.1444	99.1398	98.9926	99.4791	99.1068	99.109	99.5911	99.219	99.5649	98.9856	99.7838	99.794	99.8431	99.8255	99.845	99.8411	99.5684
GCA_013056305.1	98.9989	98.9595	99.0405	98.9393	98.9165	99.0545	99.0624	99.0526	99.0587	98.984	98.9368	98.99	98.8	100	99.0538	98.9989	98.9383	98.8903	98.9936	99.014	98.835	98.9056	99.0222	99.0417	98.9902	99.0732	99.0431	98.8902	99.1067	99.1291	98.8362	99.1149	99.046	99.0286	98.9051	98.9514	99.0912	99.0955	98.9149	99.1405	98.9203	98.8432	99.1109	99.0583	98.9945	98.9491	99.0768	98.9497	98.8483
GCA_014893365.1	99.0051	99.72	99.702	99.753	99.0992	99.8325	99.8365	99.8879	99.6179	98.9747	99.0314	99.8708	99.883	99.0538	100	99.8719	99.8734	99.1054	99.1147	99.0069	99.1244	99.8429	99.8215	99.0231	99.684	99.8367	99.1899	99.0012	99.1345	99.2956	99.1846	99.13	99.0403	99.1788	99.1559	99.5799	99.0545	99.0585	99.7172	99.1194	99.7548	99.0617	99.7162	99.8625	99.7859	99.864	99.7292	99.8232	99.6707
GCA_016643445.1	98.9986	99.6414	99.5739	99.7942	99.0138	99.8406	99.8571	99.8397	99.5696	98.9519	98.9769	99.9976	99.9952	98.9989	99.8719	100	99.9955	99.0443	99.0316	99.0475	99.0305	99.8258	99.8149	99.0572	99.6419	99.7988	99.1926	99.0408	99.1446	99.2194	99.122	99.2216	99.1304	99.1669	99.0717	99.5243	99.115	99.102	99.5744	99.2126	99.596	98.983	99.7675	99.7838	99.785	99.8679	99.8488	99.8441	99.5578
GCA_016643475.1	98.7861	99.6413	99.6183	99.7918	99.014	99.84	99.8585	99.8176	99.5491	98.9515	98.9782	99.9962	99.9921	98.9383	99.8734	99.9955	100	98.9078	99.0321	98.9458	98.9388	99.8159	99.8143	99.0336	99.6295	99.7981	99.1926	99.0413	99.1138	99.2068	99.1203	99.2216	99.1307	99.154	98.9849	99.535	99.0801	99.0995	99.5731	99.2126	99.5931	98.9818	99.7677	99.7845	99.8494	99.8733	99.8507	99.844	99.5588
GCA_016761975.1	98.8425	99.093	98.9148	99.0743	98.8585	99.06	99.0397	99.116	98.8717	99.0479	99.0825	99.1266	98.9184	98.8903	99.1054	99.0443	98.9078	100	98.9784	99.004	98.9796	98.9674	99.0547	98.9294	98.9242	99.0813	99.1405	99.0569	98.996	99.2424	98.9347	99.1761	98.9861	99.0148	98.9569	98.9827	98.9546	99.1458	98.976	99.1481	98.9524	98.9678	99.1555	99.151	99.1012	98.9074	99.1151	98.9156	99.0459
GCA_016762035.1	98.9111	99.0483	99.048	99.0495	98.9932	98.9839	98.9826	99.0924	98.961	99.0566	99.0324	99.0389	99.04	98.9936	99.1147	99.0316	99.0321	98.9784	100	98.9269	99.5966	99.0124	98.9653	98.9773	99.0416	99.0446	99.1523	99.0128	99.0723	99.1304	98.9474	99.1424	99.1113	99.0657	99.0689	99.084	99.056	99.0826	98.9114	99.1744	99.0459	98.9749	99.143	99.072	99.0616	98.9768	99.1113	99.0118	99.0496
GCA_016762155.1	98.9998	98.9249	98.8391	99.0021	99.0901	99.0391	99.0066	99.0623	98.8807	99.0227	99.0286	99.0705	98.9432	99.014	99.0069	99.0475	98.9458	99.004	98.9269	100	99.0235	98.9672	99.015	99.1116	98.9274	99.0318	99.0485	98.9833	99.107	99.0642	98.9705	99.1464	99.1063	98.9907	99.0357	98.8833	99.02	99.1509	98.8838	99.0979	98.9354	99.0186	99.0428	98.9863	99.0816	98.9769	98.9668	98.9854	99.0763
GCA_016762395.1	98.8358	99.0112	98.941	98.9896	98.9848	99.0124	99.026	98.9378	98.8615	99.0033	99.0932	99.053	98.9625	98.835	99.1244	99.0305	98.9388	98.9796	99.5966	99.0235	100	98.917	98.9983	99.0433	98.9711	98.9707	99.1841	98.9152	99.065	99.1445	98.9955	99.1762	99.1419	99.0775	99.1011	98.977	99.0419	99.0836	98.8774	99.2206	98.9723	98.9786	99.1532	99.0998	99.0143	99.0185	99.0189	98.9951	99.0044
GCA_016905555.1	98.9057	99.5876	99.6886	99.7933	98.9974	99.923	99.9411	99.9061	99.5727	99.0774	99.0142	99.824	99.7878	98.9056	99.8429	99.8258	99.8159	98.9674	99.0124	98.9672	98.917	100	99.9364	99.0045	99.6878	99.9611	99.178	99.093	99.0749	99.2203	98.9775	99.2239	99.0879	99.0694	99.0018	99.5405	99.1236	99.122	99.5936	99.1904	99.6244	98.9993	99.7513	99.8471	99.8425	99.849	99.9211	99.89	99.5787
GCA_017377815.1	99.0023	99.624	99.7024	99.8561	98.9771	99.9815	99.9825	99.9352	99.6207	98.936	98.9821	99.7839	99.808	99.0222	99.8215	99.8149	99.8143	99.0547	98.9653	99.015	98.9983	99.9364	100	98.9697	99.7017	99.8913	99.1762	99.0955	99.1168	99.2089	99.0931	99.0738	99.0301	99.1497	99.0578	99.5494	99.0755	99.0854	99.5616	99.2081	99.6644	98.9978	99.7786	99.842	99.865	99.9475	99.8906	99.8668	99.5121
GCA_017916215.1	99.1351	98.9695	98.9446	99.0146	98.9881	98.9604	98.9586	99.0574	98.9743	98.9985	99.0106	99.0857	99.065	99.0417	99.0231	99.0572	99.0336	98.9294	98.9773	99.1116	99.0433	99.0045	98.9697	100	99.0158	99.0024	98.9822	98.8817	99.1048	99.1136	98.9603	99.1031	99.0419	99.0148	99.0726	99.0064	99.0689	99.128	98.8979	99.1422	98.9575	99.006	99.0551	99.0665	99.0198	99.0115	99.0179	98.9576	99.0683
GCA_018275295.1	98.8117	99.4777	99.5396	99.6478	99.0341	99.7216	99.7145	99.6868	99.4847	99.0681	99.0401	99.6326	99.6322	98.9902	99.684	99.6419	99.6295	98.9242	99.0416	98.9274	98.9711	99.6878	99.7017	99.0158	100	99.6712	99.1563	98.9936	99.1077	99.217	99.1362	99.1945	99.0958	99.1805	98.9809	99.6188	99.052	99.1002	99.5008	99.1719	99.5675	98.9328	99.6634	99.6926	99.6519	99.734	99.6977	99.6541	99.5944
GCA_019678475.1	99.0503	99.5948	99.6742	99.8675	99.018	99.9099	99.9066	99.9405	99.6093	99.078	99.0205	99.7955	99.792	99.0732	99.8367	99.7988	99.7981	99.0813	99.0446	99.0318	98.9707	99.9611	99.8913	99.0024	99.6712	100	99.1924	99.0729	99.1063	99.1937	99.0641	99.1553	99.0944	99.1297	99.0379	99.5676	99.0931	99.0959	99.6558	99.1975	99.6437	99.0274	99.6621	99.8592	99.8249	99.8651	99.9232	99.9043	99.5501
GCA_019678785.1	99.0693	99.1209	99.0888	99.1479	99.0529	99.1744	99.1747	99.1954	99.0465	99.0014	99.0516	99.1956	99.2092	99.0431	99.1899	99.1926	99.1926	99.1405	99.1523	99.0485	99.1841	99.178	99.1762	98.9822	99.1563	99.1924	100	99.0307	99.1363	99.2469	99.1998	99.1639	99.0943	99.1867	99.1054	99.1641	99.1302	99.1296	99.1591	99.1016	99.1646	99.0515	99.1433	99.1782	99.1149	99.1708	99.1587	99.1719	99.1632
GCA_019877845.1	98.9649	98.9925	99.0744	99.066	98.8901	99.0707	99.0714	99.141	98.9837	99.0993	99.0197	99.0417	99.0506	98.8902	99.0012	99.0408	99.0413	99.0569	99.0128	98.9833	98.9152	99.093	99.0955	98.8817	98.9936	99.0729	99.0307	100	99.041	99.136	98.9642	99.0771	98.9628	99.0439	99.0464	99.0546	98.9291	98.9319	99.0165	99.0131	99.0526	98.863	99.044	99.0874	99.0495	99.1033	99.1392	98.9801	98.907
GCA_019928065.1	99.0332	99.0885	99.0802	99.0965	99.1197	99.1383	99.1249	99.1522	99.0459	98.9804	99.0177	99.1833	99.1262	99.1067	99.1345	99.1446	99.1138	98.996	99.0723	99.107	99.065	99.0749	99.1168	99.1048	99.1077	99.1063	99.1363	99.041	100	99.182	99.0805	99.1899	99.088	99.0586	98.9863	99.0622	99.2557	99.2321	99.0471	99.185	99.0506	99.0645	99.1705	99.1236	99.1662	99.1188	99.1166	99.0861	99.1374
GCA_024167825.1	99.1279	99.2311	99.1981	99.1996	99.1393	99.2178	99.215	99.2207	99.1878	99.1151	99.1065	99.2207	99.2116	99.1291	99.2956	99.2194	99.2068	99.2424	99.1304	99.0642	99.1445	99.2203	99.2089	99.1136	99.217	99.1937	99.2469	99.136	99.182	100	99.2687	99.2832	99.1943	99.2405	99.1454	99.2253	99.1655	99.1747	99.0674	99.2345	99.2236	99.0892	99.2894	99.1913	99.2195	99.2182	99.1863	99.2118	99.2784
GCA_024516925.1	98.7278	99.0776	99.0936	99.1188	98.9666	99.0823	99.0809	99.103	99.0263	99.008	99.0596	99.148	99.1053	98.8362	99.1846	99.122	99.1203	98.9347	98.9474	98.9705	98.9955	98.9775	99.0931	98.9603	99.1362	99.0641	99.1998	98.9642	99.0805	99.2687	100	99.2758	99.0853	99.1646	99.0071	99.038	99.1353	99.1166	99.0533	99.2035	99.0459	99.0515	99.2564	99.1605	99.1723	99.1175	99.1313	99.0644	99.1371
GCA_024517385.1	99.1508	99.1324	99.1959	99.1341	99.0484	99.0807	99.0783	99.2127	99.1412	99.0417	99.0714	99.2235	99.2419	99.1149	99.13	99.2216	99.2216	99.1761	99.1424	99.1464	99.1762	99.2239	99.0738	99.1031	99.1945	99.1553	99.1639	99.0771	99.1899	99.2832	99.2758	100	99.1578	99.2135	99.1459	99.2206	99.1059	99.1049	99.0749	99.2166	99.2461	99.1196	99.2156	99.1876	99.1794	99.1498	99.147	99.1452	99.1855
GCA_024517405.1	99.0752	99.0343	99.0098	99.086	99.0374	99.0276	99.0239	99.0945	99.017	99.1595	99.1203	99.1313	99.1444	99.046	99.0403	99.1304	99.1307	98.9861	99.1113	99.1063	99.1419	99.0879	99.0301	99.0419	99.0958	99.0944	99.0943	98.9628	99.088	99.1943	99.0853	99.1578	100	99.1288	99.1128	99.1627	99.0381	99.038	99.0907	99.1298	99.0237	99.0563	99.0629	99.1218	99.0841	98.9915	99.1312	99.027	99.1688
GCA_024517965.1	98.9143	99.1033	99.0613	99.1148	99.0972	99.1425	99.1356	99.1767	99.0769	99.1496	99.3228	99.1704	99.1398	99.0286	99.1788	99.1669	99.154	99.0148	99.0657	98.9907	99.0775	99.0694	99.1497	99.0148	99.1805	99.1297	99.1867	99.0439	99.0586	99.2405	99.1646	99.2135	99.1288	100	99.0792	99.1121	99.0895	99.1082	99.0137	99.1716	99.0949	99.197	99.2189	99.1561	99.2253	99.131	99.1359	99.1233	99.2201
GCA_024990995.1	98.9393	99.0472	98.9473	99.0596	99.0341	99.0569	99.0659	99.0754	98.9127	99.3644	99.2355	99.0478	98.9926	98.9051	99.1559	99.0717	98.9849	98.9569	99.0689	99.0357	99.1011	99.0018	99.0578	99.0726	98.9809	99.0379	99.1054	99.0464	98.9863	99.1454	99.0071	99.1459	99.1128	99.0792	100	98.9736	98.9291	99.0462	98.9326	99.1746	98.9843	99.1629	99.1227	99.0852	99.107	98.927	98.9895	99.0346	99.1091
GCA_025909935.1	98.8373	99.376	99.5209	99.5009	99.0216	99.5664	99.5436	99.5775	99.3786	99.0231	99.0091	99.5551	99.4791	98.9514	99.5799	99.5243	99.535	98.9827	99.084	98.8833	98.977	99.5405	99.5494	99.0064	99.6188	99.5676	99.1641	99.0546	99.0622	99.2253	99.038	99.2206	99.1627	99.1121	98.9736	100	99.1055	99.0953	99.4559	99.1605	99.5068	99.0273	99.5688	99.6117	99.5707	99.5187	99.5482	99.5912	99.7692
GCA_028681925.1	98.9427	98.9217	98.9691	99.0303	99.08	99.0701	99.0789	99.0898	99.0038	98.9864	98.9216	99.0918	99.1068	99.0912	99.0545	99.115	99.0801	98.9546	99.056	99.02	99.0419	99.1236	99.0755	99.0689	99.052	99.0931	99.1302	98.9291	99.2557	99.1655	99.1353	99.1059	99.0381	99.0895	98.9291	99.1055	100	99.9943	98.967	99.1893	99.0278	99.0133	99.1193	99.0878	99.1108	99.1045	99.0926	99.0908	99.0801
GCA_028682025.1	99.1329	98.9252	99.0062	99.0302	99.0764	99.0732	99.0835	99.1041	99.0864	98.9956	98.9209	99.0946	99.109	99.0955	99.0585	99.102	99.0995	99.1458	99.0826	99.1509	99.0836	99.122	99.0854	99.128	99.1002	99.0959	99.1296	98.9319	99.2321	99.1747	99.1166	99.1049	99.038	99.1082	99.0462	99.0953	99.9943	100	98.975	99.1933	99.0939	99.0186	99.1197	99.0921	99.0676	99.0966	99.0926	99.0942	99.0832
GCA_029433675.1	98.9282	99.6104	99.7291	99.5998	99.0177	99.6757	99.6718	99.631	99.4501	99.0036	99.0074	99.575	99.5911	98.9149	99.7172	99.5744	99.5731	98.976	98.9114	98.8838	98.8774	99.5936	99.5616	98.8979	99.5008	99.6558	99.1591	99.0165	99.0471	99.0674	99.0533	99.0749	99.0907	99.0137	98.9326	99.4559	98.967	98.975	100	99.1862	99.7031	98.9404	99.6602	99.6707	99.5302	99.5872	99.7007	99.6859	99.4144
GCA_030034535.1	99.1751	99.1585	99.1399	99.0858	99.0333	99.1026	99.0837	99.1973	99.1699	99.0132	99.0034	99.2142	99.219	99.1405	99.1194	99.2126	99.2126	99.1481	99.1744	99.0979	99.2206	99.1904	99.2081	99.1422	99.1719	99.1975	99.1016	99.0131	99.185	99.2345	99.2035	99.2166	99.1298	99.1716	99.1746	99.1605	99.1893	99.1933	99.1862	100	99.1897	99.0791	99.1783	99.1053	99.1804	99.2113	99.0906	99.074	99.0996
GCA_900173115.1	98.7706	99.6992	99.7892	99.6204	98.9825	99.6427	99.6546	99.6769	99.4679	98.9921	99.0291	99.6098	99.5649	98.9203	99.7548	99.596	99.5931	98.9524	99.0459	98.9354	98.9723	99.6244	99.6644	98.9575	99.5675	99.6437	99.1646	99.0526	99.0506	99.2236	99.0459	99.2461	99.0237	99.0949	98.9843	99.5068	99.0278	99.0939	99.7031	99.1897	100	99.0104	99.9623	99.6767	99.6621	99.6654	99.6827	99.5988	99.4614
GCA_900501615.1	98.9705	98.9817	98.9879	98.9934	98.8392	99.0173	99.0132	99.0131	98.9359	99.1276	99.1671	98.9938	98.9856	98.8432	99.0617	98.983	98.9818	98.9678	98.9749	99.0186	98.9786	98.9993	98.9978	99.006	98.9328	99.0274	99.0515	98.863	99.0645	99.0892	99.0515	99.1196	99.0563	99.197	99.1629	99.0273	99.0133	99.0186	98.9404	99.0791	99.0104	100	99.0324	99.0051	99.0203	99.0533	99.0097	98.9549	98.922
GCA_900503145.1	99.0854	99.9059	99.8735	99.6145	99.0392	99.6984	99.6946	99.7606	99.6099	98.9992	99.0175	99.7738	99.7838	99.1109	99.7162	99.7675	99.7677	99.1555	99.143	99.0428	99.1532	99.7513	99.7786	99.0551	99.6634	99.6621	99.1433	99.044	99.1705	99.2894	99.2564	99.2156	99.0629	99.2189	99.1227	99.5688	99.1193	99.1197	99.6602	99.1783	99.9623	99.0324	100	99.6813	99.7477	99.804	99.6732	99.673	99.5959
GCA_900503795.1	99.1266	99.6743	99.6627	99.8236	99.0595	99.8408	99.8391	99.81	99.5904	99.0131	99.0088	99.7903	99.794	99.0583	99.8625	99.7838	99.7845	99.151	99.072	98.9863	99.0998	99.8471	99.842	99.0665	99.6926	99.8592	99.1782	99.0874	99.1236	99.1913	99.1605	99.1876	99.1218	99.1561	99.0852	99.6117	99.0878	99.0921	99.6707	99.1053	99.6767	99.0051	99.6813	100	99.7159	99.8432	99.8555	99.8393	99.6087
GCA_900504775.1	98.7812	99.5726	99.7148	99.7874	98.9867	99.8458	99.862	99.9294	99.6806	98.9985	98.9862	99.7729	99.8431	98.9945	99.7859	99.785	99.8494	99.1012	99.0616	99.0816	99.0143	99.8425	99.865	99.0198	99.6519	99.8249	99.1149	99.0495	99.1662	99.2195	99.1723	99.1794	99.0841	99.2253	99.107	99.5707	99.1108	99.0676	99.5302	99.1804	99.6621	99.0203	99.7477	99.7159	100	99.9266	99.8008	99.8342	99.4779
GCA_900517715.1	98.8506	99.6992	99.7133	99.8825	99.0071	99.9233	99.9427	99.914	99.5191	98.9303	98.9949	99.8589	99.8255	98.9491	99.864	99.8679	99.8733	98.9074	98.9768	98.9769	99.0185	99.849	99.9475	99.0115	99.734	99.8651	99.1708	99.1033	99.1188	99.2182	99.1175	99.1498	98.9915	99.131	98.927	99.5187	99.1045	99.0966	99.5872	99.2113	99.6654	99.0533	99.804	99.8432	99.9266	100	99.8865	99.8438	99.6701
GCA_900775875.1	99.0915	99.6567	99.6565	99.8378	98.9783	99.8852	99.8941	99.8797	99.6259	99.1202	99.0075	99.8449	99.845	99.0768	99.7292	99.8488	99.8507	99.1151	99.1113	98.9668	99.0189	99.9211	99.8906	99.0179	99.6977	99.9232	99.1587	99.1392	99.1166	99.1863	99.1313	99.147	99.1312	99.1359	98.9895	99.5482	99.0926	99.0926	99.7007	99.0906	99.6827	99.0097	99.6732	99.8555	99.8008	99.8865	100	99.9251	99.6088
GCA_900776075.1	98.9439	99.5859	99.6586	99.8194	98.8816	99.8622	99.863	99.8836	99.5092	99.0431	98.9966	99.8393	99.8411	98.9497	99.8232	99.8441	99.844	98.9156	99.0118	98.9854	98.9951	99.89	99.8668	98.9576	99.6541	99.9043	99.1719	98.9801	99.0861	99.2118	99.0644	99.1452	99.027	99.1233	99.0346	99.5912	99.0908	99.0942	99.6859	99.074	99.5988	98.9549	99.673	99.8393	99.8342	99.8438	99.9251	100	99.5484
Klebsiella pneumoniae CP4	98.8738	99.44	99.4272	99.4606	99.0165	99.4992	99.5175	99.5999	99.3451	98.8663	99.0302	99.5585	99.5684	98.8483	99.6707	99.5578	99.5588	99.0459	99.0496	99.0763	99.0044	99.5787	99.5121	99.0683	99.5944	99.5501	99.1632	98.907	99.1374	99.2784	99.1371	99.1855	99.1688	99.2201	99.1091	99.7692	99.0801	99.0832	99.4144	99.0996	99.4614	98.922	99.5959	99.6087	99.4779	99.6701	99.6088	99.5484	100
